# Physiological perfusion of human vasculature reveals a YAP/TAZ-Apelin switch linking intraluminal flow to endothelial state transitions and vessel remodeling

**DOI:** 10.64898/2026.03.21.713033

**Authors:** Tiger H.Z. Jian, Adam A. Sivitilli, Yaxin E. Guo, Callum J. Stirton, Jessica T. Gosio, Yuko Tsukahara, Johnny M. Tkach, Suying Lu, Amin Yarmand, Maria Mangos, Rod Bremner, Jeffrey L. Wrana, Liliana Attisano, Laurence Pelletier

**Affiliations:** Lunenfeld-Tanenbaum Research Institute, Mount Sinai Hospital; Toronto, Ontario, Canada; Department of Molecular Genetics, University of Toronto; Toronto, Ontario, Canada; Donnelly Centre, University of Toronto; Toronto, Ontario, Canada; Department of Biochemistry, University of Toronto; Toronto, Ontario, Canada; Department of Ophthalmology and Visual Science, University of Toronto; Toronto, Ontario, Canada; Department of Laboratory Medicine and Pathobiology, University of Toronto; Toronto, Ontario, Canada

## Abstract

Vascular flow delivers nutrients and imposes hemodynamic forces that govern vessel behavior in health and disease, yet fully human systems that recapitulate and tune physiological intraluminal flow in three-dimensional (3D) tissues are lacking. We developed VIVOS (<u>V</u>ascularized *In <u>V</u>itro* <u>O</u>rgan <u>S</u>ystems), a platform that couples perfused human vascular beds to tunable pumps, generating continuous intraluminal flow through millimetre-scale vessels and 3D tissues at physiological shear stresses and pressures. VIVOS supports integration and perfusion of diverse human organoids and tissues, including lung organoids, cerebral organoids, vascular organoids, breast spheroids, and human retinal explants, as well as enables direct measurement and control of pressure, shear stress, and perfusion-dominant compound transport over extended culture periods. By tuning intraluminal flow and applying single-cell transcriptomics, we uncover a remodeling program in which laminar shear stress acts through a YAP/TAZ-TEAD “switch” to rewire an Apelin ligand-receptor axis and bias tip-stalk endothelial states, reshaping human vascular networks and linking hemodynamic cues to cell state transitions. We further model fast-flow arteriovenous malformations (AVMs) from Hereditary Hemorrhagic Telangiectasia and show that BMP9 constrains vessel caliber and perfusion while antagonizing a VEGF-driven angiogenic program, generating flow-quantified AVM-like lesions in a fully human 3D context. Together, these findings establish VIVOS as a generalizable platform that links physiological intraluminal flow to endothelial state transitions and vessel remodeling, enabling preclinical testing and mechanistic dissection of flow-regulated vascular pathologies in perfused 3D human tissues under defined hemodynamic conditions.
