## Supplementary material for "Physiological perfusion of human vasculature reveals a YAP/TAZ-Apelin switch linking intraluminal flow to endothelial state transitions and vessel remodeling": Supplementary_Data_2___Gene_Sets.xlsx

### Sheet: Apelin_up_reg
ADAM19
APLNR
CMKLR1
LHX6
AQP1
MPZL2
PIK3C2B
BTG2
MN1
DIPK2B
SPNS2
SOX7
TNFRSF1B
LFNG
CYP1B1
ENTPD1
SLCO2A1
TNFRSF25
CGNL1
NBEAL2
LRRC32
CCDC9B
ST8SIA6
HES2
ARRB1
SHROOM2
NHSL2
ARHGAP27
NYNRIN
NDRG4
KANK2
HSPA12B
CEP68
ELK3
PI16
MKNK2
IFFO2
THBD
SH3BP2
RNASE1
INPP5D
TGM2
SCARA3
ATG9B
SOX13
ARHGEF3
NFIA
ENDOD1
FAT1
HEG1
APOL1
TNS2
NREP
VCAN
EFNB1
ITGB4
ACKR3
KCTD12
JADE2
ABI3
MAP4K2
SH2D3C
RAPGEF5
SPSB1
FAM124B
ADAMTS18
CD93
PLCG1
PLD1
NOS3
SCUBE1
IL1R1
AGRN
CDC42EP3
RAB3D
LRP5
PCDH12
CDC25B
AHNAK2
CARD10
ST3GAL2
NISCH
ACVRL1
NPR1
CD59
PLEKHG5
MKI67
KIAA1522
EPHA4
MEGF6
LAMA5
ZNF521
NRP2
ZFP36L2
GIT2
SULF2
PLXNB2
TGOLN2
ZFP36L1

### Sheet: BMP9_up_reg
SMAD6
ALPL
FCN3
CLEC1B
TMEM132B
NOG
LRRC4
CRYAB
SMAD7
CLEC3B
HR
VGF
TUBB4A
GJA4
CRHBP
CLEC12A
TBX2
RGS9
GLI2
SOX8
SLC22A31
IRS1
TNFRSF8
ATP1A3
SLC16A9
DUSP2
MMP7
GRIP2
DRAXIN
SEMA5B
C14orf132
FGFR3
COLEC10
GALNT14
FREM3
PRICKLE2
ADAMTSL2
PCDH7
LINGO1
CXCL12
CLEC12B
ST14
FAM83H
ADRA2A
POSTN
SLC6A6
BRINP1
ATOH8
ELMOD1
LFNG
KIAA1755
LAMP5
NPTX1
ENKUR
AFF2
SLC2A9
ID1
IRF6
TNNT1
DIXDC1
ELFN1
ERBB3
SYT15
ASIC1
SEMA3G
COL15A1
KAT7
MAPT
EEF1A2
PDGFRA
ELFN2
FAM131B
BTNL9
RTKN2
MAFB
RASA4
DACT3
ENG
SBK1
TNFRSF1B
SERPINE2
PTPRD
DKK1
NPTXR
OTOGL
ZSWIM5
CKB
TMEM37
SGK1
EML1
RASA4B
ATP2A3
TENT5B
COL16A1
TRNP1
SHC4
PTPRU
CAMK1D
ANKRD18B
FZD1
TTYH2
ZEB2
TMIGD3
MAP1A
TENT5C
MYH14
STEAP2
SLC16A14
VWA1
GUCY1A1
PLVAP
PLA2G4A
VEGFC
TCIM
HCN2
IL21R
TTYH1
SULT1B1
WHRN
IL1R1
RADIL
HHIP
LST1
PDGFRB
STEAP1
ABAT
STAT4
RAMP3
INSYN2B
CDH24
DDR1
MYO7B
RND1
PLAAT1
MGP
TENT5A
FBXO41
PLA1A
KLHL13
OTOF
EFNB2
CALHM5
KCNS3
TRAPPC3L
SYNGR1
KREMEN1
DIRAS1
MARVELD3
LBH
CHST3
IL33
SOBP
SNAI1
SEMA7A
LRP4
C12orf60
ID2
LTK
PDE11A
LIPG
ZNF114
ANKRD1
TINAGL1
CALHM2
TAC4
FAM20C
RUNX1T1
COL9A2
AR
FBXO32
KCNMB4
HSPA2
STMN3
SRRM3
FAM151A
IGFBP1
FCRLB
SETBP1
MTCL1
KCNIP4
TCF7
IL13RA1
LIN7B
KCNC3
SEPTIN4
APLP1
DNAJB4
FAM117A
IL20RA
PCDH9
GPER1
MICB
JAG2
RHOB
ACOT11
PLPP1
JAG1
NAB2
PLCL1
VSIG1
HEY1
XYLT1
FMO4
LRRC32
TBX3
PHKG1
RAB3B
PRTG
BMPR2
RNF144B
KAZALD1
UBASH3B
NACAD
BMF
MMD
SOX13
FGF2
TMEM123
DNAJC6
NRCAM
BAMBI
RASL10A
NRP1
DHH
PREX1
FOXC2
ENC1
KLF15
PRCP
CMTM8
EBF4
DENND11
MYRF
PTGS2
ABCD1
CTNNAL1
TYRO3
LRP11
ABCC4
GATA2
TERF1
ASAP3
ZNF503
COL9A3
MTREX
MAOA
PRICKLE1
KCTD15
ARHGEF25
ATP8B3
MOV10L1
FURIN
UNC5B
SLC40A1
GSE1
NCS1
RAI2
RAVER2
SMAD9
TXNDC5
BMP6
SAMD1
RB1
ARHGAP24
PAPSS1
IGFBP4
TSPAN11
SLC12A5
PIK3R3
MTURN
STON1
SATB1
NDUFC2
GUCY1B1
PBX1
CPLX1
SYTL4
EPAS1
ZCCHC24
ATG9B
PDE10A
SLC6A8
CASKIN2
CACNA2D1
ARMCX2
SPRY4
ERF
FSD1
BICD1
STK17B
CCDC85A
SLC29A4
NOS3
THEM6
CEBPG
ITM2B
CD58
USP35
ZDHHC23
PDGFB
PAQR4
TMC7
SMURF2
ULBP2
TLE3
OSGIN2
SMARCD3
SLC1A5
MAGI3
STK38L
TMEM164
RAB30
MAP3K5
MAP3K6
EDN1
SLC2A12
GPR176
AKR1C3
PLXNB3
CXXC5
METTL7A
CAPN5
MAP7D3
MLLT1
TRIM47
SLC7A11
ADIPOR2
ADGRL1
CCN2
TRPV4
CACHD1
GNAI1
MBOAT2
EPS8
BLOC1S5
ADGRG1
HPSE
IPPK
GIMAP7
NALCN
SLC38A2
PPFIA3
PKMYT1
RDX
ENAH
ARHGAP4
TMEM86A
DOCK7
EFNA3
EEF1E1
HTR1B
XPO6
RHOBTB3
IL17RA
ABRACL
CENPP
TGFB1
TIPARP
ZFPM1
TTL
PLCG2
NUDT6

### Sheet: BMP9_down_reg
CDC42EP3
PLD1
DOP1B
LIMK2
KAT2B
HYAL1
RIN3
MRAP
DYSF
TDRP
MERTK
FAM126A
DIP2C
CAVIN2
GMDS
ABHD17B
NAA80
CD47
SIPA1L3
EHD1
NDRG1
PTPRF
PCDHGB7
MRPL14
GALNT6
SLC8B1
BNC2
HYAL3
TNFAIP8L1
SZT2
LAMA3
TGFBR2
CDKL1
ICAM2
MGAT4A
TTC39B
PRDM8
UGCG
GPRC5B
MYORG
AGFG2
LOXL2
TMEM63B
ERN1
TBC1D2
NPAS2
SAMD9L
ZSCAN16
LY6E
PRR29
MEGF9
LAPTM5
SPRED2
NRIP1
MCAM
CHN1
CCR10
NBEAL2
CASP7
MYO18A
SH3RF3
EIF2B2
PHF10
CMBL
TRIB3
FRMD6
BMX
CPT1A
ARHGAP25
RFK
RASSF4
BIN1
C20orf204
NT5E
B3GALT4
TACC2
S100A10
ANO7
TCFL5
SLC12A2
SLC38A1
SLC4A7
SPRY1
MPZ
BTG2
SGIP1
FNDC3A
GPRIN3
RALGDS
CAMKK2
SLC45A3
FAM221A
SLC12A7
SAMD10
TMEM217
GCH1
ARL4C
UBTD1
RTN4R
LRIG1
PPM1F
ACACB
CXADR
PLEKHO2
DMTN
NLRC5
TENM3
SEMA6A
AKAP12
TRAF3IP2
GYPC
DOCK5
LAP3
KLHDC8B
ERGIC1
HSPA12B
PRKAB1
STAP2
SPTBN5
RGL1
ARHGAP27
PELI2
HYI
NINJ1
BHLHE40
TNS1
ATP11A
DUSP10
ICAM1
WNT5A
NUAK2
C17orf58
FABP3
IL17D
EPOR
TSN
MAF
INPP4B
PCDH12
INSR
ABCA3
PPP2R3A
CARD10
PTPRM
TPCN1
CHRNB1
PCDHGB6
GCOM1
CDKN2B
MCF2L2
SLC39A14
FAM102A
PHLDB2
CEMIP2
ADD3
HSD17B2
MYO1B
B3GNT5
CCDC152
PLCB4
APOD
FRMD5
BNC1
ITPKB
TGFB3
LAMC2
SELENOP
RPS6KL1
SH3BP5
UBAP1L
JUP
CRYBG1
NXPH3
CD82
HMOX1
HIVEP2
KRBA2
AFAP1L1
RASD1
LURAP1L
IQCA1
CCND2
MMP17
DAPK1
KLHDC9
MGAT5
TNXB
TGFBRAP1
JCAD
THSD4
RAPGEF5
CITED4
MGLL
USP31
KIAA1522
SCML2
FAM189A2
TRAF5
GCNT1
DEPTOR
BCL6B
SDC4
PLAUR
SNTB1
PARP12
HTRA3
FAM89A
NREP
OSBPL10
PARD6G
STOX2
PLK2
PHLDA1
NEK10
NIBAN1
WFS1
GALNT15
APOLD1
SIK1
SMAD1
CRTAC1
EFCC1
MEX3B
SLC24A1
DEPP1
GSAP
DIPK2B
EPHB1
ST3GAL5
RBKS
IPCEF1
SLC16A6
SOD2
SRFBP1
MYO5C
ADM
HIC1
BCL2L10
TNFSF4
THEMIS2
ANKS1A
SLC46A3
CLDN14
ICOSLG
RHPN1
NFATC2
MICAL2
MME
IL15
KBTBD11
PARD6A
TP53I11
SNCAIP
CHST1
TACSTD2
TNFSF18
ADAMTS18
RASSF2
TCHH
LRCOL1
LYPD5
PLIN5
CLDN5
DLL1
ROPN1L
KANK3
DAPK2
SMOC1
IGFBP3
TCF15
SLC26A4
SCN3B
CYTL1
ABCA4
ARL11
SCHIP1
SAMD5
RGS16
CPAMD8
SCNN1B
B3GALT2
MAFF
COLEC12
CREM
C15orf62
KCNF1
MPP4
HOMER3
CREG2
GCHFR
CD207
ISG20
SLC23A2
GJC2
IL6
PALD1
ACKR2
N4BP3
FHL2
FNDC5
KCNJ2
VLDLR
SCNN1G
LYVE1
ADGRG3
ACKR3
STXBP6
WSCD1
INHBB
EPHX4
PGF
APLN
OLFML3
IGF1
FCMR
LOX
TNFRSF4
STK32B
CYP4X1
WNT9A
MYMX
DCHS2
IQSEC3
SCN9A
SV2B
CHRNA1
UNC5A
LTB
F2RL3
KIT

### Sheet: VEGFA_up_reg
DDI2
RSC1A1
PTCH2
ADGRL4
ADGRL2
LRRC8B
EPHX4
ABCA4
F3
CNN3
FRRS1
VCAM1
SORT1
ITGA10
ADAMTS4
CREG1
ATP1B1
SELE
DNM3OS
TNFSF18
RGL1
NIBAN1
IVNS1ABP
HMCN1
NR5A2
CD55
CD46
CD34
HLX
DUSP10
EGLN1
SIPA1L2
GPR137B
ERO1B
MYCN
RDH14
LBH
EHD3
RASGRP3
MAP4K3
SPRED2
ANTXR1
EVA1A
RNF103
SULT1C4
SLC35F5
MAP3K2
CXCR4
NR4A2
ITGA6
RAPGEF4
HOXD1
ITGA4
ITGAV
CALCRL
GULP1
MFSD6
MYO1B
SLC39A10
HECW2
CLK1
SERPINE2
DGKD
ARL4C
ACKR3
IRAK2
SLC4A7
CLASP2
ADAMTS9
VGLL3
ST3GAL6
FILIP1L
CD200
MRAS
ATP1B3
DIPK2A
TM4SF18
WWTR1
ARHGEF26
KLHL24
P3H2
MSX1
KLHL5
KIT
SHROOM3
PPM1K
SPRY1
MGST2
INPP4B
GAB1
TRIM2
CTSO
GASK1B
TMEM144
GPM6A
PDZD2
FBXO4
ITGA1
ARL15
ESM1
GPX8
ANKRD55
ZNF366
RASGRF2
CKMT2
MEF2C
FAM174A
ST8SIA4
FBXL17
TMED7
GRAMD2B
SLC12A2
CHSY3
HSPA4
EGR1
HBEGF
PCDHGA2
PCDHGA3
PCDHGA7
PCDHGB4
PCDHGB5
PCDHGA9
PCDHGB6
PCDHGA10
PCDHGB7
PCDHGC3
PCDH12
SPRY4
AFAP1L1
GRPEL2
STK10
DOK3
SERPINB9P1
NEDD9
ZKSCAN4
ADGRF5
OGFRL1
CD109
COL12A1
MYO6
TPBG
NT5E
GABRR2
UBE2J1
PRDM1
OSTM1
CALHM5
SMPDL3A
ARHGAP18
SLC18B1
PDE7B
HIVEP2
PLEKHG1
AKAP12
CNKSR3
PDGFA
TMEM184A
TSPAN13
HDAC9
RAPGEF5
ELMO1
INHBA
IGFBP3
TFPI2
LINC01004
SLC26A4
DNAJB9
LRRC4
PODXL
TMEM140
ZC3HAV1L
BRAF
LMBR1
ANGPT2
CSGALNACT1
EGR3
STC1
RNF122
ZNF704
FABP4
RNF19A
ANKRD46
LRP12
TRPS1
FBXO32
FAM91A1
PTP4A3
DOCK8
RFX3
ACER2
CEMIP2
NR4A3
ANGPTL2
RAPGEF1
CXCL12
SIRT1
PALD1
UNC5B
VSIR
P4HA1
ATAD1
TBC1D12
DUSP5
PLEKHA1
HTRA1
NKX6-2
IGF2
LYVE1
PGM2L1
NOX4
DYNC2H1
PDGFD
ZC3H12C
ZBTB16
HYOU1
ETS1
CLSTN3
A2M
MGP
FGD4
RND1
NR4A1
RARG
PPM1H
SYT1
TMTC2
KITLG
HSP90B1
SLC41A2
CDK2AP1
FLT1
RGCC
ITM2B
LPAR6
PCDH17
DACH1
KLF5
COL4A1
KLHL28
SAV1
NID2
GPR137C
SUSD6
JDP2
VASH1
VASH1-AS1
CALM1
DLL4
SEMA6D
ADAM10
MINDY2
MYO1E
C2CD4B
DAPK2
UACA
ISG20
SYNM
TMEM204
GPRC5B
USP31
MMP15
HSD17B2
CDH13
RFLNB
RASD1
LINC02076
TIAF1
MYO1D
HDAC5
HOXB5
HOXB8
TOB1
DGKE
YPEL2
MRC2
ACE
KCNJ2
CBX4
TCF4
ATP8B1
NEDD4L
ZNF532
BCL2
TBXA2R
IL27RA
PLVAP
ZFP14
CAPN12
GMFG
ZFP36
ZNF284
FUT1
ZNF550
BMP2
PLCB1
BTBD3
THBD
TP53INP2
CD40
SULF2
PPP1R3D
SOX18
ADAMTS1
RCAN1
SLC37A1
PDGFB
PPARA
CRELD2
MOSPD2
TMEM47
MTRNR2L10
DIAPH2
PCDH19
MOSPD1
ARHGEF6
SLITRK4
SPRY3

### Sheet: VEGFA_down_reg
PER3
EXOSC10-AS1
SLC25A34
SLC25A34-AS1
EPHB2
AUNIP
UBXN11
SPOCD1
GJA4
CDCA8
CDC20
KIF2C
ORC1
DEPDC1
CDC7
PSRC1
CKS1B
IQGAP3
CADM3-AS1
UAP1
RGS4
NUF2
UBE2T
PLEKHA6
LAMB3
LIN9
RRM2
GEN1
SDC1
MFSD2B
CENPA
CCDC85A
IL1RL1
FHL2
BUB1
CKAP2L
BIN1
GPR39
LYPD1
SPC25
NUP35
HJURP
TRAIP
SEMA3G
DCBLD2
MCM2
CEP70
PTX3
CLDN11
TNIK
TNFSF10
NLGN1
RPL39L
TACC3
PCDH7
HOPX
SULT1B1
CXCL8
CXCL1
FGF5
COL25A1
GAR1
MGARP
FSTL5
HMGB2
FAT1
PTGER4
FST
DEPDC1B
CCNB1
CCDC125
ENC1
POLR3G
NR2F1
TNFAIP8
JADE2
KIF20A
PTTG1
SPDL1
INSYN2B
STC2
GFPT2
TUBB2A
ECI2
RPP40
ADTRP
RPP21
DDX39B-AS1
LTB
MSH5
KIFC1
MLIP
HTR1B
CENPW
SGK1
ADGRG6
NUDT1
ARL4A
STEAP1B
SNHG26
AQP1
ANLN
CROT
STEAP1
STRIP2
MEST
PLXNA4
TRBC1
TRBJ2-1
TRBC2
ATG9B
XRCC2
PNMA2
PBK
NRG1
EIF4EBP1
LETM2
GINS4
TOX
TPD52
SDC2
MTBP
IL33
PRSS3
SPAAR
MELK
GCNT1
SHC3
CKS2
GABBR2
TNFSF15
PHF19
LHX6
PTGS1
TUBB4B
FAM166A
PARD3
FZD8
ARHGAP22
WDFY4
DKK1
ZWINT
CDK1
RTKN2
DNA2
COL13A1
PLPP4
MKI67
E2F8
C11orf91
CD44
CRY2
LPXN
EHD1
SAC3D1
ZNRD2
FOSL1
MYEOV
PAK1
DDIAS
NECTIN1
SPA17
RAD51AP1
CDCA3
GDF3
GPRC5A
TROAP
KRT80
KRT7
KRT18
ESPL1
PRIM1
LNCOG
TMPO-AS1
KSR2
SKA3
CCNA1
MRPS31
DLEU2
ABCC4
RNASE1
REC8
IPO4
POLE2
DLGAP5
DPF3
CEP128
FLRT2
TDP1
CLMN
XRCC3
ARHGAP11B
ARHGAP11A
CGNL1
CCNB2
PIF1
PRC1-AS1
NR2F2
CHTF18
PKMYT1
TNFRSF12A
PLK1
KIF22
HIRIP3
MT1X
PLLP
PLEKHG4
DHODH
PIMREG
CD68
AURKB
SHMT1
SPAG5
KRT19
TUBG1
DBF4B
KIF18B
ICAM2
ABCA6
NT5C
SLC25A19
SLC25A10
NDC80
MTCL1
SKA1
CCBE1
FSTL3
THOP1
DUS3L
SPC24
GCDH
LYL1
ASF1B
HAUS8
WDR62
AXL
PRR19
EMP3
SDCBP2-AS1
CDC25B
TPX2
PROCR
FAM83D
AURKA
LAMA5
MIS18A
RUNX1
MX1
C21orf58
CLDN5
SERPIND1
GGT5
RAC2
APOBEC3B
TEF
CENPM
PIR
SUV39H1
KIF4A
CENPI
TIMM8A
COL4A6
SLC25A5-AS1
ZNF185
