## Supplementary material for "Physiological perfusion of human vasculature reveals a YAP/TAZ-Apelin switch linking intraluminal flow to endothelial state transitions and vessel remodeling": Supplementary_Data_5___RNAseq_Metrics.xlsx

### Sheet: bulk_RNAseq
Sample Name	Number of input reads	Average input read length	Uniquely mapped reads number	Average mapped length	Number of reads assigned to genes	Percent mapped reads	Uniquely mapped reads %	<10M unique reads
Rep1_D1_Low_Flow_1	44735232	75	39782064	75.35	35241208	99.4047	88.93	FALSE
Rep1_D1_Low_Flow_2	36544675	75	32879557	75.36	28968829	99.4287	89.97	FALSE
Rep1_D1_High_Flow_1	37464926	75	33678777	75.36	29754399	99.4665	89.89	FALSE
Rep1_D1_High_Flow_2	30074606	75	27182741	75.35	23944467	99.4965	90.38	FALSE
Rep1_D4_Low_Flow_1	41058177	75	36928213	75.36	32836080	99.5451	89.94	FALSE
Rep1_D4_Low_Flow_2	38766540	75	34886775	75.35	30712730	99.5855	89.99	FALSE
Rep1_D4_High_Flow_1	42642751	75	38692260	75.36	34416352	99.534	90.74	FALSE
Rep1_D4_High_Flow_2	86426396	75	78195887	75.35	69346311	99.486	90.48	FALSE
Rep1_D8_Low_Flow_1	35225580	75	28206410	75.36	25259503	99.4604	80.07	FALSE
Rep1_D8_Low_Flow_2	40284154	75	35873212	75.36	31924223	99.5875	89.05	FALSE
Rep1_D8_High_Flow_1	39363237	75	35626952	75.35	31662739	99.5426	90.51	FALSE
Rep1_D8_High_Flow_2	55313235	75	49637385	75.36	44059419	99.5321	89.74	FALSE
Rep2_D1_Low_Flow_1	20221607	75	18134139	75.39	16236777	99.5124	89.68	FALSE
Rep2_D1_Low_Flow_2	20115843	75	18016483	75.38	15934473	99.4787	89.56	FALSE
Rep2_D1_High_Flow_1	24654744	75	22329434	75.38	19759083	99.448	90.57	FALSE
Rep2_D1_High_Flow_2	19242894	75	17395993	75.38	15401247	99.4869	90.4	FALSE
Rep2_D2_Low_Flow_1	21853498	75	19530073	75.38	17543139	99.5593	89.37	FALSE
Rep2_D2_Low_Flow_2	18598324	75	16943808	75.38	15000474	99.567	91.1	FALSE
Rep2_D2_High_Flow_1	18022812	75	16317774	75.39	14476857	99.6024	90.54	FALSE
Rep2_D2_High_Flow_2	22074413	75	20078919	75.39	17755428	99.6405	90.96	FALSE
Rep2_D4_Low_Flow_1	19797657	75	17745603	75.35	16419082	99.6258	89.63	FALSE
Rep2_D4_Low_Flow_2	21500270	75	19294780	75.4	17555440	99.6652	89.74	FALSE
Rep2_D4_High_Flow_1	20321174	75	18511472	75.37	16904606	99.6512	91.09	FALSE
Rep2_D4_High_Flow_2	20430218	75	18513450	75.38	17076169	99.675	90.62	FALSE
Rep2_D8_Low_Flow_1	17874720	75	15859610	75.4	14487029	99.6702	88.73	FALSE
Rep2_D8_Low_Flow_2	21416855	75	18910278	75.39	17277022	99.6742	88.3	FALSE
Rep2_D8_High_Flow_1	21648685	75	19245753	75.37	17869868	99.6327	88.9	FALSE
Rep2_D8_High_Flow_2	21048764	75	18551713	75.37	17281940	99.6406	88.14	FALSE
BMVECs	28056654	75	24997826	75.39	23203761	99.4395	89.1	FALSE
NHLFs	19015406	75	16925554	75.39	15803387	99.7104	89.01	FALSE
HBVPs	26021368	75	23094902	75.39	21061222	99.6994	88.75	FALSE

### Sheet: scRNAseq
Sample	Estimated Number of Cells	Mean Reads per Cell	Median Genes per Cell	Number of Reads	Valid Barcodes	Sequencing Saturation	Q30 Bases in Barcode	Q30 Bases in RNA Read	Q30 Bases in UMI	Reads Mapped to Genome	Reads Mapped Confidently to Genome	Reads Mapped Confidently to Intergenic Regions	Reads Mapped Confidently to Intronic Regions	Reads Mapped Confidently to Exonic Regions	Reads Mapped Confidently to Transcriptome	Reads Mapped Antisense to Gene	Fraction Reads in Cells	Total Genes Detected	Median UMI Counts per Cell
D1	17653	34360	5002	606564032	0.978	0.239	0.957	0.936	0.954	0.969	0.949	0.034	0.204	0.711	0.837	0.072	0.858	31644	16939
D4_Low_Flow	16107	43191	5492	695684737	0.976	0.273	0.957	0.934	0.954	0.971	0.948	0.032	0.21	0.706	0.816	0.095	0.86	31839	20628
D4_High_Flow	14045	43966	5644	617502787	0.979	0.223	0.959	0.93	0.957	0.973	0.952	0.029	0.171	0.753	0.857	0.062	0.838	31237	23534
